# Physiological Aging and Cardiovascular Disease Distinctly Remodel the Human Cardiac Lymphatic Endothelium

**DOI:** 10.64898/2026.09.22.750171

**Authors:** Haotian Chen, Sydney Chao, Yanxi Shi, Zihui Yang, Jason D Roh, Paul B Yu, Peng Xia

## Abstract

**Aims:** Cardiac lymphatic endothelial cells (LECs) regulate tissue homeostasis, immune trafficking, and remodeling, but how human cardiac LEC heterogeneity changes with physiological aging and cardiovascular disease remains poorly defined. We sought to define age- and disease-associated LEC states, their regulatory and microenvironmental programs, and the functional relevance of selected pathways.

**Methods and results:** We integrated human cardiac single-nucleus transcriptomic datasets spanning physiological aging, dilated and hypertrophic cardiomyopathy, doxorubicin-associated cardiomyopathy, and heart failure with preserved ejection fraction. Aging redistributed LECs among pre-existing states, with expansion of a homeostatic immune-surveillance state and loss of cytokine-responsive and polarity-associated states. Cardiovascular diseases showed a distinct trajectory, with depletion of a non-failing homeostatic state and expansion of shared and disease-associated remodeling states. SCENIC and NicheNet/MultiNicheNet identified state-specific regulatory programs and disease-dependent signaling networks, with recurrent BMP/TGF-β/activin-family signaling. ACVR2A was prioritized in human doxorubicin-associated cardiomyopathy; endothelial Acvr2a deletion in aged doxorubicin-treated mice was associated with improved cardiac function and increased open cardiac lymphatic vessels. Independent human spatial transcriptomic analyses supported selected aging- and disease-associated programs.

**Conclusion:** Physiological aging and cardiovascular disease remodel cardiac LECs through distinct changes in cellular state, transcriptional regulation, and microenvironmental signaling. Aging is associated with redistribution and reduced representation of specialized LEC programs, whereas cardiovascular diseases redirect LECs through disease-associated signaling environments, highlighting context-dependent remodeling of the cardiac lymphatic endothelium across aging and disease.

**Translational Perspective:** Cardiac lymphatic dysfunction may contribute to impaired immune resolution and myocardial remodeling, but human disease-associated LEC biology remains poorly understood. We identify distinct LEC remodeling trajectories during physiological aging and cardiovascular disease and identify age-associated loss of specialized cytokine-responsive and structural LEC programs. Disease-specific microenvironmental analyses nominate actionable signaling pathways, while endothelial Acvr2a deletion preserves cardiac lymphatic remodeling and improves cardiac function following doxorubicin injury. These findings highlight LEC state remodeling and disease-associated signaling as potential targets for preserving cardiac lymphatic function during aging and cardiovascular disease.
