## Supplemental Table S7 for "Physiological Aging and Cardiovascular Disease Distinctly Remodel the Human Cardiac Lymphatic Endothelium"

### Sheet: Function
Table S7. Individual-animal cardiac functional measurements in control and endothelial Acvr2a-deficient mice following doxorubicin treatment.
					Cre	Cre	Cre	Cre	Cre
	5	6	8	10	1	4	9	12	13
IVSd	1.03	1.31	0.86	0.93	0.97	0.86	1.01	1.11	1.02
IVSs	1.91	2.32	1.64	1.56	1.81	1.66	1.74	2.04	1.66
LVIDd	2.95	3.25	3.58	2.9	3.1	3.45	2.82	3.32	2.75			Before Dox		After Dox
LVIDs	1.13	0.63	1.21	0.86	1.2	1.26	0.71	1.21	0.83			fl/fl	EC Acvr2a KO	fl/fl	EC Acvr2a KO
LVPWd	0.86	0.63	0.91	1.16	1.02	1.08	0.93	1.08	1.13		IVSd	1.03±0.09	0.99±0.04	0.88±0.05	1.01±0.03
LVPWs	2.07	2.29	2.09	2.52	1.9	2.37	2.19	2.07	2.04		IVSs	1.85±0.17	1.78±0.07	1.57±0.1	1.77±0.03
FS	62	81	66	70	61	64	75	64	70		LVIDd	3.17±0.15	3.08±0.13	3.57±0.11	3.12±0.04
											LVIDs	0.95±0.13	1.04±0.11	1.91±0.02	1.3±0.12
											LVPWd	0.89±0.1	1.04±0.03	0.76±0.04	1.35±0.09
IVSd	0.86	0.83	0.81	1.03	1.06	0.96	0.96	0.96	1.13		LVPWs	2.24±0.1	2.11±0.07	1.47±0.07	1.97±0.06
IVSs	1.61	1.76	1.28	1.66	1.74	1.71	1.74	1.76	1.91		FS	69.75±4.09	66.8±2.51	46±1.35	58.6±3.32
LVIDd	3.58	3.55	3.3	3.85	3.1	3.27	3.17	3.07	3
LVIDs	1.96	1.94	1.84	1.91	1.29	1.71	1.31	1.28	0.93
LVPWd	0.86	0.71	0.65	0.83	1.55	1.11	1.56	1.41	1.16
LVPWs	1.51	1.28	1.46	1.64	1.85	1.81	1.99	2.17	2.07
FS	45	45	44	50	59	48	59	58	69
